# ALDH Activity in Monocytes is Associated with Subclinical Coronary Atherosclerosis in Treated People with HIV-1

**DOI:** 10.64898/2026.08.20.746037

**Authors:** Jonathan Dias, Mohamed El-Far, Kevin Boczar, Abdelali Filali-Mouhim, Mehdi Benlarbi, Etiene Moreira Gabriel, Julie Moreaux, Soumia Khalfi, Tomas Raul Wiche Salinas, Marc Messier-Peet, Stéphane Isnard, Jean-Pierre Routy, Nicolas Chomont, Andrés Finzi, Carl Chantrand-Lefebvre, Cécile Tremblay, Madeleine Durand, Petronela Ancuta, the Canadian HIV and Aging Cohort Study (CHACS)

## Abstract

People living with HIV-1 (PWH) receiving antiretroviral therapy (ART) exhibit an increased cardiovascular disease (CVD) risk. Coronary atherosclerotic plaque formation is linked to chronic immune activation, a process fueled in PWH by additional mechanisms likely including residual HIV-1 production and microbial translocation from the gut during ART. Our previous studies demonstrated that aldehyde dehydrogenase (ALDH), an enzyme converting vitamin A into retinoic acid (RA), is upregulated in myeloid cells upon exposure to viral/bacterial/fungal products and that RA promotes HIV-1 production. To explore the link between ALDH/RA pathway and CVD risk, we used PBMC/plasma from ART-treated PWH (PWH^+^ART; n=51) and people without HIV-1 (Pw/oH; n=63) from the Canadian HIV/Aging Cohort Study, with/without subclinical coronary atherosclerosis, measured by coronary computed tomography angiography. ALDH expression was analyzed by flow cytometry on monocyte subsets, dendritic cells, and CD4^+^ T-cells. Unsupervised t-SNE-guided FlowSOM analysis associated top ALDH activity with a monocyte phenotype. The frequency of ALDH^+^ monocytes and plasma levels of RA and retinol binding protein 4 were increased in PWH^+^ART *versus* Pw/oH, with the highest RA levels coinciding with detectable plasma levels of soluble HIV-1 gp120. Multivariate regression models linked ALDH activity in monocytes to subclinical coronary atherosclerosis (*i.e.,* total plaque volume, low attenuated plaque volume, coronary artery calcification score) presence/burden in PWH^+^ART, independently of Framingham risk score. Finally, ALDH^+^ monocyte frequency and RA levels positively correlated with pericoronary fat attenuation index, an emerging CVD predictor. Thus, ALDH/RA pathway may represent a new marker of metabolic/immune dysfunction contributing to CVD risk in ART-treated PWH.

**KEY POINTS:**

- ALDH activity in blood monocytes is increased in people with HIV receiving antiretroviral therapy (ART) compared to people without HIV
- The frequency of ALDH+ monocytes is positively correlated with the atherosclerotic plaque burden during ART-treated HIV infection

**Graphical abstract:** 
