## Supplemental Table 2 for "ALDH Activity in Monocytes is Associated with Subclinical Coronary Atherosclerosis in Treated People with HIV-1"

### Sheet: Sheet 1
Supplemental Table 2 : Immunological predictors of the absence/presence of atherosclerotic plaques
Outcome	Immune subset frequencies	LowerCI_Crude	OR_Crude	UpperCI_Crude	Pvalue_Crude	adjustPvalue_Crude	LowerCI_Fram	OR_Fram	UpperCI_Fram	Pvalue_Fram	adjustPvalue_Fram	Delta_OR_Fram	LowerCI_Hiv	OR_Hiv	UpperCI_Hiv	Pvalue_Hiv	adjustPvalue_Hiv	Delta_OR_Hiv
TPV	aldh_IntermediateMonocytes	0.146876	0.349878	0.833456	0.0177247	0.0531742	0.0336936	0.165353	0.811476	0.0265994	0.0542306	0.527399	0.0499088	0.211856	0.899302	0.0353912	0.106173	0.394485
LAPV	aldh_IntermediateMonocytes	0.146876	0.349878	0.833456	0.0177247	0.0531742	0.0336936	0.165353	0.811476	0.0265994	0.0542306	0.527399	0.0499083	0.211855	0.899301	0.0353911	0.106173	0.394488
CAC_total	aldh_IntermediateMonocytes	0.151704	0.361617	0.861987	0.0217296	0.0651888	0.0258012	0.146799	0.835236	0.0305471	0.07313	0.594047	0.0625784	0.239214	0.914423	0.0365526	0.109658	0.338488
LAPV	aldh_SSC_High	0.224863	0.48221	1.03408	0.060948	0.0684648	0.130304	0.33942	0.884132	0.0269611	0.0539222	0.296115	0.220426	0.568193	1.46463	0.241965	0.241965	0.178311
LAPV	aldh_SSC_Low	0.250011	0.512821	1.0519	0.0684648	0.0684648	0.224362	0.51589	1.18622	0.119239	0.119239	0.00598483	0.216066	0.51595	1.23205	0.136207	0.241965	0.00610222
TPV	aldh_SSC_High	0.224863	0.48221	1.03408	0.0609482	0.068465	0.130304	0.33942	0.884132	0.0269611	0.0539223	0.296115	0.220425	0.568192	1.46463	0.241965	0.241965	0.178309
TPV	aldh_SSC_Low	0.250011	0.512821	1.0519	0.068465	0.068465	0.224362	0.51589	1.18622	0.119239	0.119239	0.00598391	0.216067	0.515952	1.23206	0.136208	0.241965	0.00610539
CAC_total	aldh_SSC_High	0.275965	0.567658	1.16767	0.12387	0.12387	0.163418	0.403175	0.994693	0.0486652	0.0973303	0.289757	0.329681	0.776934	1.83094	0.56388	0.56388	0.368665
CAC_total	aldh_SSC_Low	0.285606	0.573883	1.15313	0.118814	0.12387	0.262254	0.592884	1.34035	0.209078	0.209078	0.03311	0.252537	0.592556	1.39038	0.229136	0.458272	0.0325384
TPV	aldh_TotalMonocytes	0.227009	0.503441	1.11649	0.0912541	0.15563	0.056791	0.214589	0.810841	0.0232612	0.0465223	0.573755	0.0988772	0.315313	1.00551	0.0510959	0.102192	0.373684
TPV	aldh_DendriticCells	0.132099	0.42725	1.38186	0.15563	0.15563	0.126756	0.435034	1.49306	0.18587	0.18587	0.0182196	0.0530874	0.316197	1.88332	0.205996	0.205996	0.259924
LAPV	aldh_TotalMonocytes	0.227009	0.503441	1.11649	0.0912542	0.15563	0.0567909	0.214589	0.810839	0.023261	0.0465221	0.573756	0.0988773	0.315313	1.00551	0.0510959	0.102192	0.373684
LAPV	aldh_DendriticCells	0.132099	0.42725	1.38186	0.15563	0.15563	0.126756	0.435033	1.49306	0.185869	0.185869	0.0182179	0.0530874	0.316198	1.88333	0.205996	0.205996	0.259923
TPV	aldh_Bcells	0.147502	0.41006	1.13998	0.0874817	0.174963	0.10759	0.34608	1.11322	0.0750701	0.126946	0.156025	0.0649463	0.325819	1.63456	0.17294	0.17294	0.205434
LAPV	aldh_Bcells	0.147503	0.410062	1.13998	0.087482	0.174964	0.107591	0.346081	1.11322	0.0750704	0.126946	0.156027	0.0649462	0.325819	1.63456	0.17294	0.17294	0.205439
LAPV	ITGB7_SSC_Low_CD4pos_CCR6pos	0.883668	1.94743	4.29177	0.0982892	0.180293	0.816446	1.8747	4.30462	0.138393	0.217048	0.0373493	0.594386	1.51636	3.86841	0.38362	0.38362	0.221357
LAPV	ITGB7_SSC_Low_CD4pos	0.806838	1.59003	3.13344	0.180293	0.180293	0.758983	1.5987	3.36746	0.217048	0.217048	0.00545721	0.84636	2.39538	6.77946	0.0998249	0.19965	0.506507
TPV	ITGB7_SSC_Low_CD4pos_CCR6pos	0.883668	1.94743	4.29177	0.0982892	0.180293	0.816447	1.8747	4.30463	0.138393	0.217048	0.0373484	0.594382	1.51634	3.86837	0.383629	0.383629	0.221363
TPV	ITGB7_SSC_Low_CD4pos	0.806838	1.59002	3.13344	0.180293	0.180293	0.758983	1.5987	3.36746	0.217048	0.217048	0.00545727	0.846361	2.39539	6.77949	0.0998242	0.199648	0.506512
LAPV	aldh_NKCell	0.314816	0.629747	1.25972	0.191124	0.191124	0.23747	0.532897	1.19585	0.126946	0.126946	0.153791	0.195398	0.487566	1.21659	0.123627	0.17294	0.225775
TPV	aldh_NKCell	0.314816	0.629747	1.25972	0.191124	0.191124	0.23747	0.532897	1.19585	0.126946	0.126946	0.153791	0.195398	0.487566	1.21659	0.123627	0.17294	0.225775
CAC_total	aldh_TotalMonocytes	0.263988	0.565928	1.21321	0.14341	0.196673	0.0715157	0.250513	0.877527	0.0304469	0.0608938	0.55734	0.180391	0.492496	1.34459	0.166923	0.277117	0.129755
CAC_total	aldh_DendriticCells	0.162541	0.486016	1.45324	0.196673	0.196673	0.155804	0.500955	1.61071	0.246041	0.246041	0.0307373	0.12529	0.47667	1.8135	0.277117	0.277117	0.0192304
TPV	aldh_Classical_Monocytes	0.282044	0.587268	1.2228	0.1549	0.232351	0.111313	0.321644	0.929404	0.0361537	0.0542306	0.452305	0.163101	0.449997	1.24155	0.123045	0.12718	0.233744
LAPV	aldh_Classical_Monocytes	0.282044	0.587268	1.2228	0.154901	0.232351	0.111313	0.321644	0.929404	0.0361537	0.0542306	0.452306	0.163101	0.449998	1.24155	0.123046	0.12718	0.233743
TPV	aldh_SSC_Low_NonTCells	0.163775	0.427249	1.11459	0.0821717	0.246515	0.0708548	0.265828	0.997315	0.049536	0.148608	0.377814	0.0419861	0.250141	1.49027	0.128054	0.19208	0.41453
LAPV	aldh_SSC_Low_NonTCells	0.163775	0.427249	1.11459	0.0821718	0.246515	0.0708548	0.265828	0.997315	0.049536	0.148608	0.377815	0.0419858	0.250141	1.49027	0.128053	0.19208	0.414532
CAC_total	aldh_Bcells	0.187985	0.479433	1.22274	0.123806	0.247612	0.135476	0.400996	1.18692	0.0988476	0.197695	0.163603	0.145152	0.525504	1.90252	0.327013	0.327013	0.0960945
CAC_total	aldh_NKCell	0.355834	0.700369	1.3785	0.302608	0.302608	0.269928	0.598237	1.32586	0.205762	0.205762	0.145826	0.247618	0.586198	1.38773	0.22447	0.327013	0.163016
CAC_total	aldh_Classical_Monocytes	0.315346	0.645044	1.31945	0.229846	0.344769	0.127573	0.356166	0.99437	0.0487534	0.07313	0.447842	0.245302	0.617008	1.55196	0.304869	0.411136	0.0434647
LAPV	aldh_SSC_Low_CD4	0.326031	0.660286	1.33723	0.24897	0.373455	0.235449	0.537585	1.22743	0.140623	0.210935	0.185831	0.138927	0.390983	1.10035	0.0752673	0.19208	0.407858
TPV	aldh_SSC_Low_CD4	0.326035	0.660292	1.33724	0.24898	0.37347	0.235449	0.537585	1.22743	0.140624	0.210935	0.185838	0.138928	0.390984	1.10035	0.0752676	0.19208	0.407862
CAC_total	aldh_SSC_Low_NonTCells	0.204598	0.501338	1.22846	0.131045	0.393136	0.093346	0.327398	1.14831	0.0811636	0.243491	0.346951	0.123147	0.456649	1.69332	0.241088	0.361632	0.0891405
TPV	aldh_SSC_Low_CD8	0.399627	0.770045	1.48381	0.43491	0.43491	0.373843	0.746269	1.48971	0.406634	0.406634	0.0308756	0.329528	0.733514	1.63277	0.447802	0.447802	0.0474395
LAPV	aldh_SSC_Low_CD8	0.399627	0.770045	1.48381	0.434911	0.434911	0.373843	0.746268	1.48971	0.406633	0.406633	0.0308774	0.329526	0.733512	1.63277	0.447797	0.447797	0.0474436
LAPV	ITGB7_SSC_Low	0.764109	1.5364	3.08923	0.228197	0.456394	0.629405	1.35937	2.93592	0.434514	0.851905	0.115222	0.663796	2.07144	6.46411	0.209763	0.419525	0.348245
TPV	ITGB7_SSC_Low	0.764108	1.53639	3.08923	0.228199	0.456397	0.629405	1.35937	2.93592	0.434513	0.851904	0.11522	0.663793	2.07143	6.46407	0.209765	0.419531	0.34824
CAC_total	ITGB7_SSC_Low_CD4pos_CCR6pos	0.714238	1.43961	2.90165	0.308253	0.470088	0.642885	1.35082	2.83832	0.427323	0.544527	0.0616742	0.441183	1.01118	2.31762	0.979032	0.979032	0.297597
CAC_total	ITGB7_SSC_Low_CD4pos	0.663642	1.27036	2.43176	0.470088	0.470088	0.609195	1.24834	2.55806	0.544527	0.544527	0.0173334	0.609777	1.41537	3.28525	0.418753	0.837506	0.114147
CAC_total	aldh_SSC_Low_CD4	0.373204	0.744431	1.48492	0.402178	0.567742	0.270739	0.606406	1.35824	0.224075	0.336113	0.18541	0.222537	0.541854	1.31936	0.177156	0.361632	0.272123
CAC_total	aldh_SSC_Low_CD8	0.434349	0.828423	1.58003	0.567742	0.567742	0.413406	0.816121	1.61114	0.55818	0.55818	0.0148503	0.360807	0.795131	1.75227	0.5696	0.5696	0.0401877
CAC_total	ITGB7_SSC_Low	0.704587	1.39109	2.74648	0.341559	0.595821	0.567072	1.20689	2.5686	0.625578	0.650853	0.132415	0.61673	1.69385	4.65215	0.306616	0.613232	0.217641
CAC_total	ITGB7_SSC_High	0.443227	0.840884	1.59531	0.595821	0.595821	0.422202	0.850648	1.71388	0.650853	0.650853	0.0116125	0.43832	1.08299	2.6758	0.862853	0.862853	0.287914
LAPV	aldh_Non-ClassicalMonocytes	0.45138	0.855753	1.62239	0.633156	0.633156	0.278193	0.595838	1.27618	0.182722	0.182722	0.303727	0.143759	0.427901	1.27365	0.12718	0.12718	0.499972
TPV	aldh_Non-ClassicalMonocytes	0.45138	0.855754	1.62239	0.633156	0.633156	0.278194	0.595839	1.27618	0.182723	0.182723	0.303726	0.143759	0.427901	1.27365	0.12718	0.12718	0.499972
CAC_total	aldh_Non-ClassicalMonocytes	0.476283	0.89996	1.70052	0.745444	0.745444	0.292589	0.62534	1.33652	0.225727	0.225727	0.305147	0.275386	0.683174	1.69481	0.411136	0.411136	0.240884
TPV	ITGB7_SSC_High	0.483781	0.917474	1.73996	0.791955	0.791955	0.46528	0.935625	1.88144	0.851904	0.851904	0.0197836	0.520832	1.39695	3.74681	0.506638	0.506638	0.5226
LAPV	ITGB7_SSC_High	0.483781	0.917475	1.73996	0.791955	0.791955	0.46528	0.935625	1.88144	0.851905	0.851905	0.0197836	0.520833	1.39695	3.74683	0.506635	0.506635	0.522605
