## Supplemental Table 3 for "ALDH Activity in Monocytes is Associated with Subclinical Coronary Atherosclerosis in Treated People with HIV-1"

### Sheet: Sheet 1
Supplemental Table 5: Plasma predictors of the plaques volumes within the TPV positive ART-treated PWH group
Outcome	Plasma markers	LowerCI_Crude	coef_Crude	UpperCI_Crude	Pvalue_Crude	adjustPvalue_Crude	LowerCI_Fram	coef_Fram	UpperCI_Fram	Pvalue_Fram	adjustPvalue_Fram	Delta_Coef_Fram	LowerCI_Hiv	coef_Hiv	UpperCI_Hiv	Pvalue_Hiv	adjustPvalue_Hiv	Delta_Coef_Hiv
LAPV	RBP4	0.0183961	0.240992	0.463588	0.0338426	0.304584	-0.0304951	0.20559	0.441676	0.08786	0.608987	0.1469	-0.0507322	0.169332	0.389397	0.131522	0.687823	0.297353
TPV	RBP4	-0.0314302	0.151208	0.333846	0.104659	0.470966	-0.0836448	0.100773	0.28519	0.28417	0.850546	0.333549	-0.0792965	0.0868063	0.252909	0.305699	0.687823	0.425914
TPV	Chemerin	-0.0737585	0.068515	0.210788	0.345239	0.910428	-0.114309	0.0246971	0.163703	0.727671	0.850546	0.639537	-0.0559403	0.0743107	0.204562	0.263483	0.687823	0.0845911
CAC	RetinoicAcid	-0.222517	0.122009	0.466535	0.487624	0.910428	-0.0750211	0.240137	0.555294	0.13533	0.608987	0.968189	-0.155978	0.203891	0.563761	0.266801	0.687823	0.671119
LAPV	Chemerin	-0.121383	0.0597046	0.240792	0.51815	0.910428	-0.172961	0.0120427	0.197046	0.898479	0.898479	0.798296	-0.133415	0.0466232	0.226661	0.611763	0.894601	0.219102
TPV	RetinoicAcid	-0.17587	0.0447854	0.26544	0.690773	0.910428	-0.133606	0.0735922	0.28079	0.486344	0.850546	0.643218	-0.176875	0.0375289	0.251933	0.731547	0.894601	0.162029
CAC	RBP4	-0.270682	0.0387647	0.348212	0.806049	0.910428	-0.37116	-0.0760122	0.219136	0.613722	0.850546	2.96086	-0.302178	-0.0497702	0.202638	0.69915	0.894601	2.28391
CAC	Chemerin	-0.207699	0.0291703	0.266039	0.80927	0.910428	-0.265904	-0.0554969	0.15491	0.605184	0.850546	2.90251	-0.186376	0.0278043	0.241985	0.799158	0.894601	0.0468264
LAPV	RetinoicAcid	-0.254003	0.0140733	0.282149	0.918048	0.918048	-0.2206	0.0415557	0.303712	0.756041	0.850546	1.9528	-0.291022	-0.0184263	0.254169	0.894601	0.894601	2.3093
