## Supplemental Table 4 for "ALDH Activity in Monocytes is Associated with Subclinical Coronary Atherosclerosis in Treated People with HIV-1"

### Sheet: Sheet 1
Supplemental Table 4 : Plasma predictors of the absence/presence of atherosclerotic plaques
Outcome	Plasma markers	LowerCI_Crude	OR_Crude	UpperCI_Crude	Pvalue_Crude	adjustPvalue_Crude	LowerCI_Fram	OR_Fram	UpperCI_Fram	Pvalue_Fram	adjustPvalue_Fram	Delta_OR_Fram	LowerCI_Hiv	OR_Hiv	UpperCI_Hiv	Pvalue_Hiv	adjustPvalue_Hiv	Delta_OR_Hiv
LAPV	RBP4	0.910463	3.26359	11.6985	0.0693775	0.208133	0.863694	3.91139	17.7135	0.076758	0.230275	0.198493	0.915764	3.88097	16.4474	0.0656903	0.197077	0.18917
TPV	RBP4	0.910462	3.26359	11.6985	0.0693779	0.208134	0.863693	3.91139	17.7134	0.0767583	0.230275	0.198494	0.91576	3.88094	16.4472	0.0656911	0.197077	0.189165
CAC	RBP4	0.910461	3.26358	11.6984	0.0693781	0.208134	0.863694	3.9114	17.7135	0.0767578	0.230275	0.198501	0.915755	3.8809	16.447	0.0656923	0.197077	0.189155
LAPV	Chemerin	0.66901	1.28512	2.46864	0.451358	0.677037	0.472181	0.993159	2.08896	0.985564	0.985564	0.227188	0.622151	1.2907	2.67766	0.493111	0.739669	0.00433953
TPV	Chemerin	0.66901	1.28512	2.46864	0.451359	0.677038	0.47218	0.993159	2.08896	0.985563	0.985564	0.227188	0.62215	1.2907	2.67766	0.493111	0.739669	0.00433975
CAC	Chemerin	0.66901	1.28512	2.46864	0.451359	0.677038	0.47218	0.993159	2.08896	0.985563	0.985564	0.227188	0.62215	1.2907	2.67766	0.493113	0.739669	0.004339
TPV	RetinoicAcid	0.506912	0.962136	1.82617	0.906023	0.906023	0.422167	0.851255	1.71646	0.652659	0.978988	0.115245	0.466765	0.973008	2.02831	0.941799	0.941809	0.0112995
LAPV	RetinoicAcid	0.506912	0.962137	1.82617	0.906024	0.906024	0.422167	0.851254	1.71646	0.652658	0.978988	0.115246	0.466766	0.973011	2.02832	0.941806	0.941809	0.0113025
CAC	RetinoicAcid	0.506912	0.962137	1.82617	0.906024	0.906024	0.422167	0.851254	1.71646	0.652657	0.978988	0.115247	0.466767	0.973013	2.02832	0.941809	0.941809	0.011304
