## Supplemental Table 5 for "ALDH Activity in Monocytes is Associated with Subclinical Coronary Atherosclerosis in Treated People with HIV-1"

### Sheet: Sheet 1
Supplemental Table 3: Immunological predictors of the plaques volumes within the TPV positive ART-treated PWH group
Outcome	Immune Subset Frequencies	LowerCI_Crude	coef_Crude	UpperCI_Crude	Pvalue_Crude	adjustPvalue_Crude	LowerCI_Fram	coef_Fram	UpperCI_Fram	Pvalue_Fram	adjustPvalue_Fram	Delta_Coef_Fram	LowerCI_Hiv	coef_Hiv	UpperCI_Hiv	Pvalue_Hiv	adjustPvalue_Hiv	Delta_Coef_Hiv
TPV	aldh_TotalMonocytes	0.0432607	0.269054	0.494848	0.0195183	0.0390365	0.0360311	0.265606	0.495182	0.0233552	0.0467104	0.0128146	-0.0719674	0.220646	0.51326	0.13943	0.170517	0.17992
LAPV	aldh_TotalMonocytes	0.0504869	0.320537	0.590587	0.0199979	0.0399958	0.0375737	0.3123	0.587027	0.025879	0.0517579	0.0256968	-0.0872761	0.270799	0.628874	0.138274	0.276548	0.155171
CAC_total	aldh_SSC_High	0.0398402	0.41929	0.798741	0.0303304	0.0606607	0.0707328	0.437111	0.803489	0.0193689	0.0387378	0.0425016	0.055463	0.444374	0.833285	0.0251249	0.0502499	0.0598242
LAPV	aldh_Classical_Monocytes	0.021809	0.291071	0.560334	0.0341148	0.102344	0.0127065	0.281972	0.551237	0.0401256	0.120377	0.0312629	-0.0738301	0.221143	0.516116	0.141725	0.238876	0.240245
TPV	aldh_Classical_Monocytes	0.0108235	0.236124	0.461424	0.0399639	0.119892	0.00556147	0.231119	0.456676	0.0446125	0.133837	0.0211966	-0.0573576	0.179661	0.41668	0.137369	0.206053	0.239122
TPV	aldh_SSC_High	0.00435418	0.253549	0.502744	0.0461291	0.0922581	-0.000663008	0.248179	0.49702	0.0506135	0.101227	0.0211813	-0.0533711	0.215288	0.483947	0.116275	0.23255	0.150902
CAC_total	aldh_SSC_Low	-0.0117841	0.258876	0.529535	0.0608436	0.0608436	-0.0235858	0.249392	0.522371	0.0733544	0.0733544	0.0366322	-0.134702	0.153452	0.441606	0.296602	0.296602	0.407237
LAPV	aldh_SSC_High	-0.0171502	0.278143	0.573437	0.0648731	0.129746	-0.027327	0.267555	0.562438	0.0753493	0.150699	0.0380662	-0.104609	0.226188	0.556986	0.180194	0.360388	0.186792
TPV	aldh_SSC_Low_NonTCells	-0.0224528	0.295635	0.613723	0.0685132	0.20554	-0.0393307	0.290695	0.620721	0.084278	0.252834	0.0167092	-0.376829	0.180002	0.736833	0.526354	0.848971	0.391133
LAPV	aldh_SSC_Low_NonTCells	-0.0308385	0.346707	0.724252	0.071881	0.215643	-0.0639564	0.335117	0.734191	0.0997935	0.29938	0.0334278	-0.3494	0.341419	1.03224	0.332714	0.951746	0.0152507
CAC_total	aldh_TotalMonocytes	-0.0477888	0.320429	0.688647	0.0880841	0.176168	-0.0525158	0.310587	0.67369	0.0936416	0.187283	0.0307143	-0.154625	0.311781	0.778187	0.190133	0.380266	0.0269898
TPV	aldh_Bcells	-0.0552021	0.332999	0.7212	0.0927128	0.185426	-0.0618586	0.322801	0.707461	0.100016	0.200033	0.0306251	-0.229042	0.256729	0.7425	0.300278	0.590685	0.22904
TPV	aldh_IntermediateMonocytes	-0.0724174	0.268089	0.608596	0.1228	0.1842	-0.0675163	0.275709	0.618935	0.115391	0.173087	0.0284232	-0.261194	0.140976	0.543146	0.492057	0.492057	0.474146
LAPV	aldh_IntermediateMonocytes	-0.0911383	0.316472	0.724083	0.128076	0.192114	-0.0868766	0.324636	0.736149	0.12206	0.183089	0.0257967	-0.27508	0.22933	0.733739	0.372877	0.372877	0.275357
CAC_total	aldh_Classical_Monocytes	-0.0823019	0.257496	0.597294	0.137479	0.412437	-0.0692281	0.261304	0.591835	0.121271	0.363814	0.0147866	-0.105647	0.244318	0.594282	0.171221	0.428495	0.051179
LAPV	ITGB7_SSC_High	-0.0467941	0.133672	0.314138	0.14657	0.29314	-0.0473197	0.129939	0.307198	0.15079	0.30158	0.0279258	-0.0045397	0.193573	0.391685	0.0554859	0.0554859	0.448116
CAC_total	ITGB7_SSC_Low_CD4pos	-0.494727	-0.208958	0.0768106	0.151814	0.303628	-0.477133	-0.19619	0.0847534	0.171095	0.342191	0.0611063	-0.567695	-0.285196	-0.00269798	0.0478518	0.0957035	0.364848
CAC_total	aldh_SSC_Low_NonTCells	-0.145113	0.355045	0.855202	0.164131	0.492394	-0.171428	0.330396	0.83222	0.196904	0.590713	0.0694237	-1.12908	-0.321241	0.486595	0.435749	0.653623	1.90479
CAC_total	aldh_NKCell	-0.0955398	0.196917	0.489374	0.186941	0.291634	-0.101011	0.193609	0.488229	0.197751	0.262658	0.0168001	-0.149308	0.151746	0.452801	0.323192	0.646383	0.229389
LAPV	aldh_Bcells	-0.158082	0.325725	0.809533	0.186984	0.373969	-0.17598	0.303147	0.782274	0.214945	0.429889	0.0693179	-0.358656	0.244557	0.847771	0.426836	0.442958	0.249192
TPV	aldh_SSC_Low	-0.0787494	0.131735	0.342219	0.219945	0.219945	-0.0915582	0.124616	0.340791	0.258542	0.258542	0.054037	-0.198504	0.0216522	0.241808	0.847146	0.847146	0.835638
TPV	ITGB7_SSC_High	-0.058813	0.098115	0.255043	0.220419	0.440838	-0.0578955	0.0969383	0.251772	0.219787	0.439575	0.0119931	-0.0476501	0.125392	0.298434	0.155534	0.155534	0.27801
LAPV	aldh_SSC_Low	-0.0996986	0.151004	0.401707	0.237788	0.237788	-0.122632	0.136743	0.396117	0.301465	0.301465	0.094446	-0.240477	0.0333989	0.307275	0.811094	0.811094	0.778822
CAC_total	ITGB7_SSC_Low	-0.491889	-0.184074	0.123741	0.241171	0.482342	-0.473605	-0.161897	0.14981	0.308686	0.617373	0.120478	-0.517255	-0.100819	0.315618	0.63514	0.63514	0.452294
TPV	ITGB7_SSC_Low_CD4pos_CCR6pos	-0.0756004	0.0981357	0.271872	0.268253	0.536506	-0.0652548	0.107453	0.280161	0.222683	0.445365	0.0949464	-0.0792535	0.151188	0.38163	0.19848	0.396961	0.540604
CAC_total	aldh_Bcells	-0.27132	0.316007	0.903333	0.291634	0.291634	-0.240464	0.320719	0.881902	0.262658	0.262658	0.014912	-0.765476	-0.0392336	0.687008	0.915675	0.915675	1.12415
LAPV	ITGB7_SSC_Low_CD4pos_CCR6pos	-0.0964122	0.110047	0.316507	0.296161	0.592321	-0.0777518	0.126854	0.33146	0.224304	0.448608	0.152723	-0.0624436	0.215882	0.494208	0.128451	0.256903	0.961723
TPV	aldh_Non-ClassicalMonocytes	-0.33674	-0.101278	0.134184	0.399214	0.399214	-0.34875	-0.112072	0.124606	0.353365	0.353365	0.106576	-0.374583	-0.164261	0.0460603	0.125835	0.206053	0.621888
CAC_total	aldh_SSC_Low_CD4	-0.180596	0.117335	0.415265	0.440175	0.660263	-0.209721	0.0954973	0.400715	0.539719	0.714142	0.186112	-0.308851	0.0156083	0.340068	0.924883	0.924883	0.866976
LAPV	aldh_Non-ClassicalMonocytes	-0.384367	-0.107356	0.169654	0.447499	0.447499	-0.385788	-0.109406	0.166977	0.437839	0.437839	0.0190862	-0.438481	-0.183279	0.0719225	0.159251	0.238876	0.707203
LAPV	ITGB7_SSC_Low_CD4pos	-0.164154	0.0528524	0.269859	0.63311	0.63311	-0.142584	0.0724995	0.287583	0.508833	0.508833	0.371736	-0.108686	0.120823	0.350332	0.302163	0.302163	1.28604
LAPV	aldh_SSC_Low_CD4	-0.190523	0.0607679	0.312059	0.635526	0.831676	-0.238252	0.0310195	0.300291	0.82137	0.82137	0.489542	-0.360947	-0.0485815	0.263784	0.760497	0.951746	1.79946
CAC_total	aldh_DendriticCells	-0.524452	0.162035	0.848522	0.643636	0.643636	-0.554282	0.122773	0.799827	0.722285	0.722285	0.242308	-0.995065	-0.300071	0.394922	0.397421	0.397421	2.85189
TPV	aldh_SSC_Low_CD8	-0.265279	-0.0471701	0.170939	0.671654	0.687119	-0.260614	-0.0469762	0.166661	0.666489	0.817735	0.00411022	-0.291661	-0.0258284	0.240004	0.848971	0.848971	0.452441
TPV	aldh_SSC_Low_CD4	-0.168303	0.0435314	0.255366	0.687119	0.687119	-0.197556	0.0263247	0.250206	0.817735	0.817735	0.39527	-0.290409	-0.0514867	0.187435	0.672759	0.848971	2.18275
CAC_total	aldh_SSC_Low_CD8	-0.411526	-0.0692428	0.273041	0.69174	0.69174	-0.392849	-0.061859	0.269131	0.714142	0.714142	0.106636	-0.564758	-0.200631	0.163496	0.280176	0.653623	1.8975
LAPV	ITGB7_SSC_Low	-0.321905	-0.0496264	0.222652	0.72092	0.72092	-0.303746	-0.0271896	0.249367	0.847199	0.847199	0.452114	0.00739454	0.326933	0.646472	0.0449288	0.0554859	7.58789
TPV	ITGB7_SSC_Low	-0.269783	-0.0414233	0.186937	0.722195	0.722195	-0.260452	-0.0262759	0.2079	0.825934	0.825934	0.365673	-0.0210428	0.244707	0.510456	0.0711109	0.142222	6.90747
CAC_total	aldh_IntermediateMonocytes	-0.406051	0.0844383	0.574928	0.735808	0.960387	-0.396002	0.099731	0.595464	0.693357	0.801661	0.181111	-0.820135	-0.235981	0.348172	0.428495	0.428495	3.79472
LAPV	aldh_DendriticCells	-0.422862	0.0836446	0.590151	0.746189	0.746189	-0.426622	0.0695902	0.565802	0.783415	0.783415	0.168026	-0.612435	-0.167138	0.27816	0.461943	0.461943	2.99819
LAPV	aldh_SSC_Low_CD8	-0.293421	-0.0287074	0.236006	0.831676	0.831676	-0.28553	-0.0296103	0.22631	0.820602	0.82137	0.03145	-0.328519	0.0104662	0.349452	0.951746	0.951746	1.36458
TPV	aldh_NKCell	-0.179995	0.0181815	0.216358	0.857297	0.857297	-0.200557	0.00412133	0.208799	0.968519	0.968519	0.773323	-0.249589	-0.0537431	0.142103	0.590685	0.590685	3.95591
TPV	aldh_DendriticCells	-0.462202	-0.0285057	0.405191	0.897497	0.897497	-0.469754	-0.0410855	0.387583	0.850993	0.850993	0.441307	-0.616447	-0.253675	0.109096	0.170517	0.170517	7.8991
CAC_total	ITGB7_SSC_High	-0.272244	-0.0166178	0.239008	0.898613	0.898613	-0.267812	-0.0208186	0.226174	0.868785	0.868785	0.252788	-0.34908	-0.080493	0.188094	0.556947	0.63514	3.84378
TPV	ITGB7_SSC_Low_CD4pos	-0.172009	0.0119231	0.195855	0.898899	0.898899	-0.160518	0.0245754	0.209669	0.794686	0.794686	1.06116	-0.140474	0.0496147	0.239704	0.608955	0.608955	3.16123
CAC_total	aldh_Non-ClassicalMonocytes	-0.385973	-0.0095394	0.366895	0.960387	0.960387	-0.438509	-0.0498166	0.338876	0.801661	0.801661	4.22219	-0.593865	-0.173802	0.24626	0.417398	0.428495	17.2194
LAPV	aldh_NKCell	-0.22768	0.00398708	0.235654	0.973091	0.973091	-0.269192	-0.0257516	0.217689	0.835753	0.835753	7.45878	-0.327999	-0.0922726	0.143453	0.442958	0.442958	24.1429
CAC_total	ITGB7_SSC_Low_CD4pos_CCR6pos	-0.27317	-0.00405783	0.265054	0.976423	0.976423	-0.266904	-0.00250891	0.261886	0.985161	0.985161	0.381711	-0.545018	-0.087948	0.369122	0.706077	0.706077	20.6737
